# Transcranial theta-burst stimulation of primary sensory cortex attenuates somatosensory threat memory in humans

**DOI:** 10.1101/2021.06.09.447685

**Authors:** Karita E. Ojala, Matthias Staib, Samuel Gerster, Christian C. Ruff, Dominik R. Bach

**Affiliations:** Computational Psychiatry Research, Department of Psychiatry, Psychotherapy and Psychosomatics, Psychiatric Hospital, University of Zurich, Switzerland; Neuroscience Centre Zurich, University of Zurich, Switzerland; Zurich Center for Neuroeconomics (ZNE), Department of Economics, University of Zurich, Switzerland; Wellcome Centre for Human Neuroimaging and Max-Planck UCL Centre for Computational Psychiatry and Ageing Research, University College London, UK

## Abstract

Sensory cortices are required for learning to discriminate complex stimuli that predict threat from those that predict safety in rodents. Yet, sensory cortices may not be needed to learn threat associations to simple stimuli. It is unknown whether these findings apply in humans. Here, we investigated the role of primary sensory cortex in discriminative threat conditioning with simple and complex somatosensory conditioned stimuli (CS) in healthy humans. Immediately before conditioning, participants received continuous theta-burst transcranial magnetic stimulation (cTBS) to primary somatosensory cortex either in the CS-contralateral or CS-ipsilateral hemisphere. After overnight consolidation, threat memory was attenuated in the contralateral compared to the ipsilateral group, as indicated by reduced startle eye-blink potentiation. There was no evidence for a difference between simple and complex stimuli, or that CS identification or conditioning was affected, suggesting a stronger effect of cTBS on consolidation than on initial stimulus processing. We propose that non-invasive stimulation of sensory cortex may provide a new avenue for interfering with threat memories in humans.
