## Supplementary material for "Transcranial theta-burst stimulation of primary sensory cortex attenuates somatosensory threat memory in humans": Figure 2 / Table 1 / Supplementary Table 1 Summary data 1

### Sheet: Figure1_SEBR_retention_day2
Subject ID	Group (1 = Control, 2 = Experimental)	CS type (1 = CS+, 0 = CS-)	CS complexity (0 = Simple, 1 = Complex)	Startle Amplitude
21	1	1	0	1.13764
21	1	0	0	1.28588
21	1	1	1	1.16481
21	1	0	1	0.714124
25	1	1	0	1.44677
25	1	0	0	0.714258
25	1	1	1	1.55807
25	1	0	1	1.28574
35	1	1	0	0.856897
35	1	0	0	1.03784
35	1	1	1	0.828512
35	1	0	1	0.962163
43	1	1	0	2.7269
43	1	0	0	1.82462
43	1	1	1	1.06382
43	1	0	1	0.175379
46	1	1	0	0.87356
46	1	0	0	0.886173
46	1	1	1	1.31395
46	1	0	1	1.11383
49	1	1	0	1.36709
49	1	0	0	1.08148
49	1	1	1	1.247
49	1	0	1	0.918518
53	1	1	0	1.15025
53	1	0	0	0.954577
53	1	1	1	1.02624
53	1	0	1	1.04542
69	1	1	0	0.900215
69	1	0	0	0.91618
69	1	1	1	0.977684
69	1	0	1	1.08382
71	1	1	0	1.30102
71	1	0	0	1.02932
71	1	1	1	0.794205
71	1	0	1	0.970684
78	1	1	0	1.04032
78	1	0	0	1.00011
78	1	1	1	1.15168
78	1	0	1	0.999888
79	1	1	0	0.836381
79	1	0	0	0.99849
79	1	1	1	0.902859
79	1	0	1	1.00151
80	1	1	0	0.466921
80	1	0	0	0.250501
80	1	1	1	1.80598
80	1	0	1	1.7495
83	1	1	0	1.08937
83	1	0	0	1.02839
83	1	1	1	0.816207
83	1	0	1	0.971614
84	1	1	0	1.07234
84	1	0	0	0.450536
84	1	1	1	1.03824
84	1	0	1	1.54946
88	1	1	0	1.70669
88	1	0	0	1.01024
88	1	1	1	1.23528
88	1	0	1	0.989757
91	1	1	0	0.796563
91	1	0	0	0.76484
91	1	1	1	1.1066
91	1	0	1	1.23516
94	1	1	0	1.15497
94	1	0	0	0.741202
94	1	1	1	1.49314
94	1	0	1	1.2588
95	1	1	0	0.846865
95	1	0	0	0.849408
95	1	1	1	0.977303
95	1	0	1	1.15059
106	1	1	0	0.80298
106	1	0	0	0.807049
106	1	1	1	1.70333
106	1	0	1	1.19295
113	1	1	0	1.11604
113	1	0	0	0.790412
113	1	1	1	0.632543
113	1	0	1	1.20959
114	1	1	0	1.36411
114	1	0	0	0.62235
114	1	1	1	0.699415
114	1	0	1	1.37765
115	1	1	0	1.08196
115	1	0	0	0.45645
115	1	1	1	1.77896
115	1	0	1	1.54355
120	1	1	0	1.34945
120	1	0	0	0.828656
120	1	1	1	1.46728
120	1	0	1	1.17134
126	1	1	0	1.7259
126	1	0	0	0.723181
126	1	1	1	2.6448
126	1	0	1	1.27682
129	1	1	0	1.07439
129	1	0	0	0.912631
129	1	1	1	0.932417
129	1	0	1	1.08737
134	1	1	0	0.902173
134	1	0	0	1.12365
134	1	1	1	1.30816
134	1	0	1	0.876346
137	1	1	0	1.04906
137	1	0	0	0.888782
137	1	1	1	1.87671
137	1	0	1	1.11122
22	2	1	0	0.832507
22	2	0	0	0.675272
22	2	1	1	0.746381
22	2	0	1	1.32473
24	2	1	0	1.12708
24	2	0	0	1.78773
24	2	1	1	0.608191
24	2	0	1	0.212268
45	2	1	0	1.05253
45	2	0	0	1.11612
45	2	1	1	1.07216
45	2	0	1	0.883877
51	2	1	0	0.952537
51	2	0	0	1.13744
51	2	1	1	1.09102
51	2	0	1	0.862564
57	2	1	0	0.73193
57	2	0	0	1.0081
57	2	1	1	0.863915
57	2	0	1	0.9919
58	2	1	0	0.86843
58	2	0	0	0.87112
58	2	1	1	1.21789
58	2	0	1	1.12888
65	2	1	0	0.459185
65	2	0	0	0.754094
65	2	1	1	1.00848
65	2	0	1	1.24591
67	2	1	0	0.656435
67	2	0	0	0.860991
67	2	1	1	1.16717
67	2	0	1	1.13901
68	2	1	0	0.983168
68	2	0	0	0.736615
68	2	1	1	0.9434
68	2	0	1	1.26338
75	2	1	0	0.837282
75	2	0	0	0.947258
75	2	1	1	1.02811
75	2	0	1	1.05274
81	2	1	0	0.961235
81	2	0	0	0.803028
81	2	1	1	1.02076
81	2	0	1	1.19697
85	2	1	0	0.719608
85	2	0	0	0.729707
85	2	1	1	1.34055
85	2	0	1	1.27029
87	2	1	0	1.09305
87	2	0	0	0.575658
87	2	1	1	1.50783
87	2	0	1	1.42434
89	2	1	0	0.754348
89	2	0	0	0.638296
89	2	1	1	0.723165
89	2	0	1	1.3617
99	2	1	0	1.00378
99	2	0	0	0.845008
99	2	1	1	1.0364
99	2	0	1	1.15499
103	2	1	0	1.23182
103	2	0	0	1.12469
103	2	1	1	1.29585
103	2	0	1	0.875311
107	2	1	0	0.51096
107	2	0	0	0.760288
107	2	1	1	0.647752
107	2	0	1	1.23971
117	2	1	0	0.661318
117	2	0	0	0.937893
117	2	1	1	1.07019
117	2	0	1	1.06211
121	2	1	0	0.674908
121	2	0	0	0.839235
121	2	1	1	1.24299
121	2	0	1	1.16077
123	2	1	0	0.554128
123	2	0	0	0.753304
123	2	1	1	1.21997
123	2	0	1	1.2467
125	2	1	0	0.80289
125	2	0	0	0.719
125	2	1	1	1.64909
125	2	0	1	1.281
132	2	1	0	1.92649
132	2	0	0	1.0545
132	2	1	1	1.51548
132	2	0	1	0.945498
133	2	1	0	0.685457
133	2	0	0	1.35297
133	2	1	1	1.02288
133	2	0	1	0.647034
138	2	1	0	1.31807
138	2	0	0	1.4086
138	2	1	1	0.966907
138	2	0	1	0.591399
139	2	1	0	0.889789
139	2	0	0	1.12423
139	2	1	1	1.01862
139	2	0	1	0.875766
