## Supplementary material for "Transcranial theta-burst stimulation of primary sensory cortex attenuates somatosensory threat memory in humans": Figure 3 / Table 2 / Supplementary Table 3 Summary data

### Sheet: Figure2_SCR_PSR_conditioning_da
Subject ID	Group (1 = Control, 2 = Experimental)	CS type (1 = CS+, 0 = CS-)	CS complexity (0 = Simple, 1 = Complex)	SkinConductanceResponse				Subject ID	Group (1 = Control, 2 = Experimental)	CS type (1 = CS+, 0 = CS-)	CS complexity (0 = Simple, 1 = Complex)	PupilSizeResponse
21	1	1	0	1.29696				47	1	1	0	0.382534
21	1	0	0	1.47258				47	1	0	0	0.114786
21	1	1	1	0.678881				47	1	1	1	0.559294
21	1	0	1	0.52742				47	1	0	1	0.171636
25	1	1	0	1.06885				49	1	1	0	0.408868
25	1	0	0	1.13554				49	1	0	0	0.258445
25	1	1	1	0.938312				49	1	1	1	0.193093
25	1	0	1	0.864464				49	1	0	1	0.0707958
29	1	1	0	0.880167				53	1	1	0	-0.298659
29	1	0	0	0.881353				53	1	0	0	-0.115576
29	1	1	1	0.608479				53	1	1	1	-0.104354
29	1	0	1	1.12381				53	1	0	1	-0.126193
30	1	1	0	1.30014				69	1	1	0	0.360658
30	1	0	0	1.17686				69	1	0	0	0.122517
30	1	1	1	1.31325				69	1	1	1	-0.206766
30	1	0	1	0.830508				69	1	0	1	-0.104193
35	1	1	0	1.75683				78	1	1	0	0.115868
35	1	0	0	1.59642				78	1	0	0	0.189587
35	1	1	1	0.348463				78	1	1	1	0.0775455
35	1	0	1	0.403583				78	1	0	1	0.11566
38	1	1	0	3.13627				79	1	1	0	1.08258
38	1	0	0	1.28768				79	1	0	0	0.959092
38	1	1	1	1.01711				79	1	1	1	0.645979
38	1	0	1	0.71232				79	1	0	1	0.43062
42	1	1	0	0.847795				90	1	1	0	0.316292
42	1	0	0	0.858393				90	1	0	0	0.245221
42	1	1	1	1.11024				90	1	1	1	0.337876
42	1	0	1	1.14161				90	1	0	1	-0.234277
43	1	1	0	0.591127				91	1	1	0	0.466446
43	1	0	0	0.76024				91	1	0	0	0.443717
43	1	1	1	0.805218				91	1	1	1	0.240242
43	1	0	1	1.23976				91	1	0	1	0.253942
46	1	1	0	0.697622				95	1	1	0	0.378392
46	1	0	0	0.827302				95	1	0	0	0.428586
46	1	1	1	1.31202				95	1	1	1	0.220089
46	1	0	1	1.18021				95	1	0	1	-0.0756699
47	1	1	0	0.320695				98	1	1	0	0.216952
47	1	0	0	0.472918				98	1	0	0	0.209849
47	1	1	1	0.694159				98	1	1	1	0.328458
47	1	0	1	1.50512				98	1	0	1	0.274608
48	1	1	0	0.407162				100	1	1	0	0.326751
48	1	0	0	0.602855				100	1	0	0	0.213447
48	1	1	1	0.885401				100	1	1	1	-0.092468
48	1	0	1	1.39714				100	1	0	1	0.139785
49	1	1	0	0.783496				115	1	1	0	0.379142
49	1	0	0	0.671339				115	1	0	0	0.346402
49	1	1	1	1.21183				115	1	1	1	0.742202
49	1	0	1	1.32866				115	1	0	1	0.402393
53	1	1	0	1.90945				120	1	1	0	0.120088
53	1	0	0	1.07894				120	1	0	0	0.0742842
53	1	1	1	0.541101				120	1	1	1	0.0724351
53	1	0	1	0.913879				120	1	0	1	0.0396681
69	1	1	0	1.43171				126	1	1	0	0.300401
69	1	0	0	1.04709				126	1	0	0	0.186547
69	1	1	1	0.833285				126	1	1	1	0.290822
69	1	0	1	0.952912				126	1	0	1	0.126743
71	1	1	0	1.21262				129	1	1	0	0.194786
71	1	0	0	1.04737				129	1	0	0	0.313141
71	1	1	1	0.681599				129	1	1	1	0.222891
71	1	0	1	0.952627				129	1	0	1	0.179934
78	1	1	0	1.02253				134	1	1	0	0.244741
78	1	0	0	1.00243				134	1	0	0	0.159372
78	1	1	1	1.01942				134	1	1	1	0.346897
78	1	0	1	0.997574				134	1	0	1	0.151398
79	1	1	0	1.16534				137	1	1	0	0.568435
79	1	0	0	1.12357				137	1	0	0	0.579715
79	1	1	1	2.01171				137	1	1	1	0.26085
79	1	0	1	0.87643				137	1	0	1	0.37037
80	1	1	0	0.86841				24	2	1	0	0.656156
80	1	0	0	0.485956				24	2	0	0	0.555286
80	1	1	1	1.8136				24	2	1	1	0.335681
80	1	0	1	1.51404				24	2	0	1	0.24057
84	1	1	0	1.12268				31	2	1	0	0.279261
84	1	0	0	0.825887				31	2	0	0	0.3456
84	1	1	1	0.742198				31	2	1	1	0.348961
84	1	0	1	1.17411				31	2	0	1	0.11278
88	1	1	0	0.703782				45	2	1	0	0.168733
88	1	0	0	0.692116				45	2	0	0	0.128838
88	1	1	1	1.69756				45	2	1	1	0.401507
88	1	0	1	1.29506				45	2	0	1	0.009407
90	1	1	0	0.689429				58	2	1	0	0.63372
90	1	0	0	0.57416				58	2	0	0	0.29291
90	1	1	1	1.32546				58	2	1	1	0.398898
90	1	0	1	1.38881				58	2	0	1	0.112099
91	1	1	0	1.08646				65	2	1	0	0.308208
91	1	0	0	1.03372				65	2	0	0	0.313025
91	1	1	1	1.14065				65	2	1	1	-0.267328
91	1	0	1	0.966275				65	2	0	1	0.333427
94	1	1	0	0.939764				67	2	1	0	0.687336
94	1	0	0	0.919807				67	2	0	0	0.580654
94	1	1	1	2.92328				67	2	1	1	0.290587
94	1	0	1	1.08019				67	2	0	1	0.194431
95	1	1	0	0.499499				68	2	1	0	0.480472
95	1	0	0	0.859054				68	2	0	0	0.381905
95	1	1	1	0.838594				68	2	1	1	0.173971
95	1	0	1	1.14095				68	2	0	1	0.424098
98	1	1	0	1.41868				82	2	1	0	0.459478
98	1	0	0	1.02141				82	2	0	0	0.314954
98	1	1	1	1.04749				82	2	1	1	0.367026
98	1	0	1	0.978586				82	2	0	1	0.230433
100	1	1	0	0.724969				85	2	1	0	0.308959
100	1	0	0	0.225156				85	2	0	0	0.202255
100	1	1	1	1.58278				85	2	1	1	0.224404
100	1	0	1	1.77484				85	2	0	1	0.246267
106	1	1	0	0.883608				89	2	1	0	0.470552
106	1	0	0	0.930822				89	2	0	0	0.512652
106	1	1	1	1.07362				89	2	1	1	0.296692
106	1	0	1	1.06918				89	2	0	1	0.147229
114	1	1	0	1.25557				92	2	1	0	0.971093
114	1	0	0	1.14484				92	2	0	0	0.750098
114	1	1	1	0.609275				92	2	1	1	0.727743
114	1	0	1	0.85516				92	2	0	1	0.518188
115	1	1	0	0.839056				99	2	1	0	0.310048
115	1	0	0	0.644017				99	2	0	0	0.302895
115	1	1	1	0.757188				99	2	1	1	0.125581
115	1	0	1	1.35598				99	2	0	1	0.132522
120	1	1	0	1.12592				103	2	1	0	0.230473
120	1	0	0	1.01389				103	2	0	0	0.25599
120	1	1	1	1.12467				103	2	1	1	0.11177
120	1	0	1	0.98611				103	2	0	1	-0.182106
126	1	1	0	1.25246				107	2	1	0	0.510194
126	1	0	0	0.914081				107	2	0	0	0.522116
126	1	1	1	1.6159				107	2	1	1	0.807071
126	1	0	1	1.08592				107	2	0	1	0.345965
129	1	1	0	0.872708				117	2	1	0	0.382198
129	1	0	0	1.23143				117	2	0	0	0.408136
129	1	1	1	0.666268				117	2	1	1	-0.0155061
129	1	0	1	0.768575				117	2	0	1	0.147036
134	1	1	0	0.917037				121	2	1	0	0.15361
134	1	0	0	0.92023				121	2	0	0	0.578371
134	1	1	1	1.41292				121	2	1	1	0.0235503
134	1	0	1	1.08702				121	2	0	1	-0.107838
137	1	1	0	1.13971				123	2	1	0	0.39622
137	1	0	0	0.942756				123	2	0	0	0.463865
137	1	1	1	1.00674				123	2	1	1	-0.323018
137	1	0	1	1.05724				123	2	0	1	0.251913
24	2	1	0	1.56568				125	2	1	0	0.366197
24	2	0	0	1.16711				125	2	0	0	0.647274
24	2	1	1	0.792517				125	2	1	1	0.329131
24	2	0	1	0.83289				125	2	0	1	0.238029
26	2	1	0	1.53688				133	2	1	0	0.295495
26	2	0	0	1.05425				133	2	0	0	0.248866
26	2	1	1	2.09325				133	2	1	1	0.0756075
26	2	0	1	0.945746				133	2	0	1	0.0127119
28	2	1	0	1.54625				138	2	1	0	0.351673
28	2	0	0	1.45792				138	2	0	0	0.344764
28	2	1	1	1.2916				138	2	1	1	0.38452
28	2	0	1	0.542079				138	2	0	1	0.233531
31	2	1	0	1.37306
31	2	0	0	1.06004
31	2	1	1	0.832119
31	2	0	1	0.930949
36	2	1	0	1.29402
36	2	0	0	0.832304
36	2	1	1	0.900797
36	2	0	1	1.18294
45	2	1	0	1.77462
45	2	0	0	1.42493
45	2	1	1	0.60937
45	2	0	1	0.575071
51	2	1	0	0.864373
51	2	0	0	0.966851
51	2	1	1	0.846838
51	2	0	1	1.03315
57	2	1	0	0.267342
57	2	0	0	0.68118
57	2	1	1	0.933152
57	2	0	1	1.31882
67	2	1	0	1.70749
67	2	0	0	1.26741
67	2	1	1	1.09335
67	2	0	1	0.732589
68	2	1	0	1.28882
68	2	0	0	0.932958
68	2	1	1	1.16987
68	2	0	1	1.06704
75	2	1	0	1.06449
75	2	0	0	0.87422
75	2	1	1	1.22588
75	2	0	1	1.1315
81	2	1	0	1.75256
81	2	0	0	0.940747
81	2	1	1	1.09641
81	2	0	1	1.05925
82	2	1	0	0.514177
82	2	0	0	0.422187
82	2	1	1	2.27573
82	2	0	1	1.57781
85	2	1	0	0.948704
85	2	0	0	0.692922
85	2	1	1	0.948492
85	2	0	1	1.30708
87	2	1	0	0.776301
87	2	0	0	0.860923
87	2	1	1	1.30844
87	2	0	1	1.14512
89	2	1	0	1.19122
89	2	0	0	1.06815
89	2	1	1	1.06133
89	2	0	1	0.931849
92	2	1	0	1.23756
92	2	0	0	0.911087
92	2	1	1	1.24176
92	2	0	1	1.08891
96	2	1	0	0.600135
96	2	0	0	1.02035
96	2	1	1	1.32396
96	2	0	1	0.979653
99	2	1	0	1.07654
99	2	0	0	0.87064
99	2	1	1	0.831366
99	2	0	1	1.12936
103	2	1	0	1.20389
103	2	0	0	0.911606
103	2	1	1	1.33066
103	2	0	1	1.08839
107	2	1	0	0.806099
107	2	0	0	0.845924
107	2	1	1	1.36066
107	2	0	1	1.15408
121	2	1	0	1.06901
121	2	0	0	1.11912
121	2	1	1	1.1602
121	2	0	1	0.880875
123	2	1	0	0.506369
123	2	0	0	0.586293
123	2	1	1	0.887922
123	2	0	1	1.45132
125	2	1	0	0.875437
125	2	0	0	0.830028
125	2	1	1	1.35128
125	2	0	1	1.16997
132	2	1	0	1.09067
132	2	0	0	0.941847
132	2	1	1	0.864489
132	2	0	1	1.05573
133	2	1	0	0.720855
133	2	0	0	0.809109
133	2	1	1	1.26087
133	2	0	1	1.19919
138	2	1	0	1.43198
138	2	0	0	0.995029
138	2	1	1	1.10108
138	2	0	1	1.00474
139	2	1	0	1.09904
139	2	0	0	1.25355
139	2	1	1	0.900055
139	2	0	1	0.734375
