## Supplementary Table 2 Summary data for "Transcranial theta-burst stimulation of primary sensory cortex attenuates somatosensory threat memory in humans"

### Sheet: GLM_trial_summarytable
Subject ID	Group (1 = Control, 2 = Experimental)	Trial	CS type (1 = CS+, 0 = CS-)	CS complexity (0 = Simple, 1 = Complex)	Startle Amplitude
21	1	1	0	0	0.887252
21	1	2	0	0	1.28298
21	1	3	1	0	1.38659
21	1	4	1	0	1.01113
21	1	5	1	0	1.41344
21	1	6	0	0	0.926151
21	1	7	0	1	0.870136
21	1	8	1	1	1.27188
21	1	9	0	1	0.601663
21	1	10	1	1	1.00019
21	1	11	0	1	0.681259
21	1	12	1	1	1.1598
21	1	13	1	0	1.26372
21	1	14	0	0	1.27801
21	1	15	0	0	1.53574
21	1	16	0	0	1.80513
21	1	17	1	0	0.890124
21	1	18	1	0	0.860816
21	1	19	0	1	1.36968
21	1	20	1	1	0.538657
21	1	21	0	1	0.100508
21	1	22	1	1	1.47896
21	1	23	0	1	0.661493
21	1	24	1	1	1.53935
25	1	1	0	1	2.98529
25	1	2	1	1	1.34144
25	1	3	1	1	6.49929
25	1	4	0	1	7.50801
25	1	5	1	1	1.74619
25	1	6	0	1	-2.4348
25	1	7	0	0	3.39639
25	1	8	1	0	0.148696
25	1	9	1	0	0.917586
25	1	10	0	0	3.19116
25	1	11	0	0	0.0549482
25	1	12	1	0	3.25909
25	1	13	0	1	3.02762
25	1	14	0	1	-1.10736
25	1	15	1	1	1.28543
25	1	16	1	1	0.00629932
25	1	17	1	1	-1.53022
25	1	18	0	1	-2.26432
25	1	19	1	0	1.95525
25	1	20	1	0	-1.09764
25	1	21	0	0	0.0492229
25	1	22	1	0	3.49762
25	1	23	0	0	1.8267
25	1	24	0	0	-4.23287
35	1	1	1	0	0.508588
35	1	2	1	0	0.963194
35	1	3	0	0	1.29872
35	1	4	0	0	1.07554
35	1	5	1	0	1.09774
35	1	6	0	0	1.32094
35	1	7	1	1	1.01612
35	1	8	1	1	0.85445
35	1	9	1	1	1.5248
35	1	10	0	1	1.21868
35	1	11	0	1	0.484289
35	1	12	0	1	2.48809
35	1	13	0	0	1.17485
35	1	14	1	0	0.559577
35	1	15	1	0	1.29068
35	1	16	0	0	0.695762
35	1	17	1	0	0.721608
35	1	18	0	0	0.661217
35	1	19	1	1	0.952644
35	1	20	0	1	0.391439
35	1	21	0	1	0.366804
35	1	22	1	1	0.308342
35	1	23	0	1	0.823671
35	1	24	1	1	0.314714
43	1	1	1	1	3.20296
43	1	2	1	1	1.42971
43	1	3	0	1	1.73758
43	1	4	0	1	0.127413
43	1	5	0	1	-0.703884
43	1	6	1	1	0.482112
43	1	7	0	0	5.09914
43	1	8	1	0	2.14408
43	1	9	1	0	2.99136
43	1	10	0	0	1.70917
43	1	11	0	0	1.04805
43	1	12	1	0	3.62104
43	1	13	1	1	0.793619
43	1	14	1	1	0.63095
43	1	15	0	1	0.820429
43	1	16	0	1	-0.467274
43	1	17	1	1	-0.15645
43	1	18	0	1	-0.461986
43	1	19	0	0	1.63992
43	1	20	0	0	0.828652
43	1	21	1	0	3.92112
43	1	22	1	0	2.29856
43	1	23	0	0	0.622783
43	1	24	1	0	1.38522
46	1	1	0	1	2.60872
46	1	2	0	1	1.42396
46	1	3	0	1	2.30686
46	1	4	1	1	1.43464
46	1	5	1	1	2.37585
46	1	6	1	1	1.69969
46	1	7	1	0	2.64449
46	1	8	0	0	1.64904
46	1	9	1	0	0.209451
46	1	10	1	0	0.391142
46	1	11	0	0	1.06131
46	1	12	0	0	0.575969
46	1	13	0	1	0.077588
46	1	14	1	1	1.56488
46	1	15	1	1	0.356139
46	1	16	0	1	0.233078
46	1	17	0	1	0.0327549
46	1	18	1	1	0.452486
46	1	19	1	0	1.16496
46	1	20	1	0	0.415955
46	1	21	0	0	1.11159
46	1	22	0	0	0.796587
46	1	23	1	0	0.415366
46	1	24	0	0	0.122546
49	1	1	1	0	1.20249
49	1	2	1	0	1.27781
49	1	3	0	0	2.45442
49	1	4	0	0	1.35406
49	1	5	1	0	2.2446
49	1	6	0	0	1.41328
49	1	7	1	1	1.87438
49	1	8	1	1	1.67658
49	1	9	0	1	0.982719
49	1	10	0	1	1.11382
49	1	11	0	1	2.22749
49	1	12	1	1	1.87252
49	1	13	1	0	2.14867
49	1	14	0	0	0.470479
49	1	15	0	0	0.524938
49	1	16	1	0	0.341825
49	1	17	1	0	0.987168
49	1	18	0	0	0.271722
49	1	19	0	1	0.573903
49	1	20	0	1	0.351429
49	1	21	0	1	0.261744
49	1	22	1	1	0.379895
49	1	23	1	1	0.268218
49	1	24	1	1	1.4104
53	1	1	1	1	1.0799
53	1	2	1	1	1.23775
53	1	3	1	1	1.48414
53	1	4	0	1	1.2325
53	1	5	0	1	1.51777
53	1	6	0	1	0.998226
53	1	7	0	0	1.06563
53	1	8	1	0	1.1467
53	1	9	1	0	1.41888
53	1	10	1	0	1.21721
53	1	11	0	0	0.9053
53	1	12	0	0	0.724999
53	1	13	0	1	1.35304
53	1	14	1	1	0.707157
53	1	15	1	1	0.997228
53	1	16	1	1	0.651289
53	1	17	0	1	0.384491
53	1	18	0	1	0.786504
53	1	19	0	0	1.09317
53	1	20	0	0	1.02948
53	1	21	1	0	0.959262
53	1	22	1	0	1.01566
53	1	23	0	0	0.908876
53	1	24	1	0	1.14378
69	1	1	0	1	0.906658
69	1	2	0	1	0.395689
69	1	3	1	1	2.36838
69	1	4	0	1	1.98623
69	1	5	1	1	0.39223
69	1	6	1	1	1.33699
69	1	7	0	0	1.50724
69	1	8	1	0	0.859295
69	1	9	1	0	1.01609
69	1	10	0	0	2.10107
69	1	11	1	0	1.61157
69	1	12	0	0	0.305549
69	1	13	1	1	0.32259
69	1	14	0	1	0.0443102
69	1	15	1	1	0.751429
69	1	16	1	1	0.694486
69	1	17	0	1	0.0242931
69	1	18	0	1	3.14574
69	1	19	1	0	0.375693
69	1	20	1	0	0.373872
69	1	21	0	0	0.316405
69	1	22	0	0	0.482919
69	1	23	0	0	0.783906
69	1	24	1	0	1.16476
71	1	1	1	1	1.1784
71	1	2	0	1	1.87364
71	1	3	1	1	1.60725
71	1	4	0	1	2.02417
71	1	5	1	1	0.372483
71	1	6	0	1	0.689052
71	1	7	1	0	1.31133
71	1	8	0	0	1.43648
71	1	9	0	0	1.23143
71	1	10	0	0	1.81906
71	1	11	1	0	1.60571
71	1	12	1	0	1.31505
71	1	13	1	1	0.950415
71	1	14	1	1	-0.00776111
71	1	15	0	1	0.164513
71	1	16	0	1	0.620894
71	1	17	0	1	0.451843
71	1	18	1	1	0.664446
71	1	19	1	0	1.0587
71	1	20	1	0	1.31368
71	1	21	1	0	1.20165
71	1	22	0	0	0.444808
71	1	23	0	0	0.533776
71	1	24	0	0	0.710332
78	1	1	1	1	1.17275
78	1	2	0	1	1.50684
78	1	3	0	1	0.921448
78	1	4	0	1	1.36128
78	1	5	1	1	0.950304
78	1	6	1	1	1.14464
78	1	7	1	0	1.14164
78	1	8	1	0	0.441125
78	1	9	1	0	0.633642
78	1	10	0	0	0.80617
78	1	11	0	0	1.37838
78	1	12	0	0	0.757098
78	1	13	1	1	0.988912
78	1	14	1	1	1.78865
78	1	15	1	1	0.864827
78	1	16	0	1	0.173581
78	1	17	0	1	1.0006
78	1	18	0	1	1.03558
78	1	19	0	0	1.17448
78	1	20	0	0	0.897226
78	1	21	1	0	1.55135
78	1	22	1	0	1.47455
78	1	23	1	0	0.999602
78	1	24	0	0	0.987313
79	1	1	1	1	1.08461
79	1	2	0	1	1.16416
79	1	3	0	1	1.58071
79	1	4	0	1	1.24745
79	1	5	1	1	0.706038
79	1	6	1	1	1.07347
79	1	7	0	0	1.08897
79	1	8	0	0	1.15494
79	1	9	0	0	0.792782
79	1	10	1	0	0.512171
79	1	11	1	0	1.01021
79	1	12	1	0	0.861843
79	1	13	0	1	0.381246
79	1	14	1	1	1.14522
79	1	15	1	1	0.61193
79	1	16	1	1	0.79589
79	1	17	0	1	0.787345
79	1	18	0	1	0.848145
79	1	19	1	0	0.902125
79	1	20	1	0	0.934841
79	1	21	0	0	0.807541
79	1	22	1	0	0.79709
79	1	23	0	0	1.11286
79	1	24	0	0	1.03385
80	1	1	0	1	1.46886
80	1	2	1	1	4.54833
80	1	3	1	1	2.96812
80	1	4	1	1	0.333645
80	1	5	0	1	1.05252
80	1	6	0	1	0.419382
80	1	7	1	0	0.181475
80	1	8	0	0	0.831402
80	1	9	0	0	0.129416
80	1	10	0	0	0.259497
80	1	11	1	0	0.518578
80	1	12	1	0	0.135386
80	1	13	1	1	2.5682
80	1	14	1	1	-0.0441815
80	1	15	1	1	0.461771
80	1	16	0	1	0.356314
80	1	17	0	1	2.51192
80	1	18	0	1	4.688
80	1	19	1	0	0.73179
80	1	20	1	0	0.261948
80	1	21	0	0	0.141332
80	1	22	0	0	0.197826
80	1	23	0	0	-0.056467
80	1	24	1	0	0.972346
83	1	1	0	1	0.392057
83	1	2	0	1	2.10475
83	1	3	0	1	1.14147
83	1	4	1	1	0.219566
83	1	5	1	1	1.85439
83	1	6	1	1	0.649854
83	1	7	0	0	1.25078
83	1	8	0	0	1.92656
83	1	9	1	0	1.18106
83	1	10	1	0	0.559771
83	1	11	1	0	0.947123
83	1	12	0	0	0.597123
83	1	13	0	1	0.74
83	1	14	0	1	1.14864
83	1	15	1	1	0.635069
83	1	16	1	1	1.0277
83	1	17	0	1	0.302758
83	1	18	1	1	0.510664
83	1	19	1	0	1.79568
83	1	20	0	0	0.661363
83	1	21	0	0	1.02496
83	1	22	1	0	1.09132
83	1	23	1	0	0.961254
83	1	24	0	0	0.709535
84	1	1	1	1	2.58654
84	1	2	1	1	1.34512
84	1	3	0	1	2.9375
84	1	4	1	1	0.420524
84	1	5	0	1	0.33771
84	1	6	0	1	0.400601
84	1	7	1	0	2.62815
84	1	8	0	0	0.786709
84	1	9	0	0	0.449074
84	1	10	1	0	1.51539
84	1	11	0	0	0.218486
84	1	12	1	0	0.581224
84	1	13	1	1	0.48385
84	1	14	1	1	1.23912
84	1	15	0	1	1.14924
84	1	16	0	1	0.977895
84	1	17	0	1	3.49383
84	1	18	1	1	0.154297
84	1	19	1	0	0.230863
84	1	20	0	0	0.744328
84	1	21	0	0	0.415922
84	1	22	0	0	0.0886956
84	1	23	1	0	0.112955
84	1	24	1	0	1.36547
88	1	1	1	1	7.96977
88	1	2	0	1	0.205909
88	1	3	1	1	-0.645332
88	1	4	0	1	2.07324
88	1	5	1	1	-0.458999
88	1	6	0	1	1.29191
88	1	7	1	0	3.0507
88	1	8	1	0	3.46167
88	1	9	0	0	0.425725
88	1	10	0	0	-0.0688843
88	1	11	0	0	1.5619
88	1	12	1	0	0.913976
88	1	13	1	1	-0.393108
88	1	14	0	1	0.668274
88	1	15	1	1	0.129804
88	1	16	0	1	0.770166
88	1	17	0	1	0.929041
88	1	18	1	1	0.809533
88	1	19	0	0	2.95867
88	1	20	0	0	1.43708
88	1	21	1	0	1.16271
88	1	22	1	0	0.513767
88	1	23	1	0	1.1373
88	1	24	0	0	-0.253029
91	1	1	1	1	1.30221
91	1	2	1	1	1.89939
91	1	3	0	1	2.23183
91	1	4	0	1	1.51822
91	1	5	0	1	0.739103
91	1	6	1	1	0.769013
91	1	7	0	0	0.797431
91	1	8	0	0	1.92599
91	1	9	0	0	0.525229
91	1	10	1	0	0.493259
91	1	11	1	0	2.41846
91	1	12	1	0	1.03397
91	1	13	0	1	1.4418
91	1	14	1	1	0.637834
91	1	15	1	1	1.3239
91	1	16	0	1	0.683768
91	1	17	1	1	0.707274
91	1	18	0	1	0.796242
91	1	19	0	0	-0.177132
91	1	20	1	0	0.974332
91	1	21	0	0	0.478605
91	1	22	1	0	-0.209825
91	1	23	0	0	1.03892
91	1	24	1	0	0.0691783
94	1	1	0	1	1.00558
94	1	2	1	1	2.20448
94	1	3	1	1	2.29805
94	1	4	1	1	1.29559
94	1	5	0	1	1.21869
94	1	6	0	1	1.34821
94	1	7	1	0	1.57866
94	1	8	1	0	1.37339
94	1	9	0	0	1.51722
94	1	10	0	0	0.921436
94	1	11	0	0	0.621858
94	1	12	1	0	0.868652
94	1	13	0	1	1.81569
94	1	14	1	1	1.68156
94	1	15	1	1	1.01577
94	1	16	0	1	1.63918
94	1	17	1	1	0.46341
94	1	18	0	1	0.525441
94	1	19	0	0	0.377558
94	1	20	0	0	0.615224
94	1	21	1	0	0.898731
94	1	22	1	0	1.17664
94	1	23	0	0	0.393918
94	1	24	1	0	1.03372
95	1	1	0	1	1.01161
95	1	2	1	1	0.742301
95	1	3	1	1	1.33527
95	1	4	1	1	1.06816
95	1	5	0	1	0.829207
95	1	6	0	1	1.16636
95	1	7	1	0	0.962706
95	1	8	1	0	1.26972
95	1	9	0	0	0.908214
95	1	10	0	0	1.25658
95	1	11	0	0	0.681555
95	1	12	1	0	0.590525
95	1	13	0	1	1.62808
95	1	14	1	1	0.889235
95	1	15	1	1	0.891723
95	1	16	0	1	1.03333
95	1	17	1	1	0.937132
95	1	18	0	1	1.23497
95	1	19	1	0	0.766353
95	1	20	0	0	0.893408
95	1	21	1	0	0.95505
95	1	22	0	0	0.480447
95	1	23	0	0	0.876246
95	1	24	1	0	0.536836
106	1	1	1	1	3.15659
106	1	2	1	1	1.40089
106	1	3	0	1	3.9433
106	1	4	1	1	3.005
106	1	5	0	1	1.22996
106	1	6	0	1	1.39611
106	1	7	0	0	1.40973
106	1	8	1	0	1.50718
106	1	9	1	0	1.15837
106	1	10	0	0	0.930184
106	1	11	1	0	1.00308
106	1	12	0	0	0.181157
106	1	13	1	1	1.72609
106	1	14	0	1	0.308006
106	1	15	0	1	0.0811638
106	1	16	0	1	0.199167
106	1	17	1	1	0.430876
106	1	18	1	1	0.500563
106	1	19	1	0	0.629544
106	1	20	0	0	0.725994
106	1	21	1	0	0.309289
106	1	22	0	0	0.911916
106	1	23	1	0	0.210408
106	1	24	0	0	0.683314
113	1	1	0	1	2.51296
113	1	2	0	1	0.535153
113	1	3	0	1	2.73591
113	1	4	1	1	0.515058
113	1	5	1	1	0.44708
113	1	6	1	1	0.0238394
113	1	7	1	0	0.611992
113	1	8	0	0	0.862102
113	1	9	1	0	-0.00221232
113	1	10	0	0	1.67249
113	1	11	0	0	0.444596
113	1	12	1	0	2.32502
113	1	13	0	1	0.405864
113	1	14	1	1	1.15137
113	1	15	0	1	1.00186
113	1	16	0	1	0.0657862
113	1	17	1	1	0.30677
113	1	18	1	1	1.35113
113	1	19	1	0	0.614782
113	1	20	1	0	0.955402
113	1	21	0	0	0.281098
113	1	22	0	0	0.0074941
113	1	23	0	0	1.47469
113	1	24	1	0	2.19128
114	1	1	0	1	0.69794
114	1	2	0	1	3.14333
114	1	3	1	1	1.38856
114	1	4	0	1	2.0655
114	1	5	1	1	0.173748
114	1	6	1	1	0.608617
114	1	7	0	0	1.74248
114	1	8	1	0	1.93557
114	1	9	0	0	0.381145
114	1	10	1	0	1.49313
114	1	11	0	0	0.242221
114	1	12	1	0	0.586168
114	1	13	1	1	0.584328
114	1	14	1	1	0.200595
114	1	15	0	1	0.59586
114	1	16	1	1	1.24064
114	1	17	0	1	0.871034
114	1	18	0	1	0.892237
114	1	19	1	0	1.40555
114	1	20	0	0	0.531843
114	1	21	0	0	0.459745
114	1	22	1	0	2.00509
114	1	23	0	0	0.376661
114	1	24	1	0	0.759147
115	1	1	1	1	1.35289
115	1	2	1	1	2.24146
115	1	3	0	1	3.59949
115	1	4	1	1	3.0532
115	1	5	0	1	1.27586
115	1	6	0	1	1.68323
115	1	7	0	0	1.07239
115	1	8	1	0	0.70224
115	1	9	1	0	1.13704
115	1	10	0	0	0.176168
115	1	11	0	0	0.14165
115	1	12	1	0	1.86187
115	1	13	1	1	1.92918
115	1	14	0	1	0.981962
115	1	15	1	1	0.366319
115	1	16	0	1	0.888126
115	1	17	1	1	1.73072
115	1	18	0	1	0.832629
115	1	19	0	0	0.317388
115	1	20	1	0	0.463551
115	1	21	0	0	0.470334
115	1	22	1	0	1.92239
115	1	23	1	0	0.404649
115	1	24	0	0	0.560776
120	1	1	0	1	1.31698
120	1	2	1	1	1.28161
120	1	3	0	1	1.48873
120	1	4	1	1	1.97955
120	1	5	0	1	2.53213
120	1	6	1	1	3.7909
120	1	7	1	0	2.27162
120	1	8	0	0	0.386805
120	1	9	0	0	0.880222
120	1	10	0	0	0.881274
120	1	11	1	0	3.08473
120	1	12	1	0	1.03256
120	1	13	0	1	1.25798
120	1	14	0	1	0.181477
120	1	15	1	1	0.230123
120	1	16	1	1	0.329613
120	1	17	1	1	1.1919
120	1	18	0	1	0.250772
120	1	19	1	0	0.443423
120	1	20	0	0	0.644175
120	1	21	1	0	0.24996
120	1	22	1	0	1.01444
120	1	23	0	0	1.14644
120	1	24	0	0	1.03302
126	1	1	1	1	4.20151
126	1	2	0	1	1.76103
126	1	3	0	1	0.348656
126	1	4	1	1	1.46722
126	1	5	1	1	0.389626
126	1	6	0	1	0.751108
126	1	7	1	0	1.51213
126	1	8	1	0	1.55377
126	1	9	0	0	0.319231
126	1	10	0	0	1.09605
126	1	11	0	0	1.26782
126	1	12	1	0	3.37242
126	1	13	1	1	2.23907
126	1	14	1	1	3.7532
126	1	15	1	1	3.81818
126	1	16	0	1	3.51111
126	1	17	0	1	1.33328
126	1	18	0	1	-0.0442619
126	1	19	1	0	3.35633
126	1	20	1	0	0.449965
126	1	21	0	0	0.666432
126	1	22	1	0	0.110775
126	1	23	0	0	0.450231
126	1	24	0	0	0.53932
129	1	1	1	1	0.986728
129	1	2	0	1	0.919261
129	1	3	0	1	1.42628
129	1	4	1	1	1.08997
129	1	5	0	1	1.08902
129	1	6	1	1	1.09537
129	1	7	0	0	1.91725
129	1	8	1	0	1.78522
129	1	9	1	0	1.53192
129	1	10	1	0	0.982606
129	1	11	0	0	0.276496
129	1	12	0	0	0.858884
129	1	13	1	1	0.804894
129	1	14	1	1	0.473122
129	1	15	0	1	0.792528
129	1	16	1	1	1.14442
129	1	17	0	1	0.868551
129	1	18	0	1	1.42857
129	1	19	1	0	0.801886
129	1	20	1	0	0.809438
129	1	21	1	0	0.535254
129	1	22	0	0	0.678509
129	1	23	0	0	0.723689
129	1	24	0	0	1.02096
134	1	1	0	1	1.14725
134	1	2	0	1	0.669078
134	1	3	0	1	0.861832
134	1	4	1	1	1.46229
134	1	5	1	1	1.05586
134	1	6	1	1	1.85434
134	1	7	1	0	2.09235
134	1	8	1	0	1.13468
134	1	9	0	0	1.42572
134	1	10	0	0	1.25672
134	1	11	0	0	1.45405
134	1	12	1	0	0.724816
134	1	13	1	1	1.17888
134	1	14	1	1	0.712066
134	1	15	0	1	1.12857
134	1	16	0	1	0.916779
134	1	17	1	1	1.58554
134	1	18	0	1	0.53457
134	1	19	0	0	1.47009
134	1	20	1	0	0.303567
134	1	21	0	0	0.42352
134	1	22	0	0	0.711823
134	1	23	1	0	0.467603
134	1	24	1	0	0.690009
137	1	1	0	1	2.14083
137	1	2	1	1	2.66787
137	1	3	1	1	1.01241
137	1	4	1	1	3.01549
137	1	5	0	1	0.976878
137	1	6	0	1	0.332392
137	1	7	1	0	1.97711
137	1	8	0	0	1.68044
137	1	9	0	0	0.881248
137	1	10	1	0	0.615583
137	1	11	0	0	0.394888
137	1	12	1	0	1.31849
137	1	13	1	1	1.84653
137	1	14	1	1	0.788447
137	1	15	1	1	1.92948
137	1	16	0	1	0.404453
137	1	17	0	1	1.77817
137	1	18	0	1	1.03459
137	1	19	0	0	0.627183
137	1	20	1	0	1.1207
137	1	21	0	0	0.656172
137	1	22	1	0	0.467115
137	1	23	0	0	1.09276
137	1	24	1	0	0.795378
22	2	1	0	1	1.33534
22	2	2	1	1	3.00952
22	2	3	0	1	2.90209
22	2	4	0	1	0.764686
22	2	5	1	1	0.407173
22	2	6	1	1	-0.395234
22	2	7	0	0	0.201497
22	2	8	1	0	0.338072
22	2	9	0	0	0.360656
22	2	10	1	0	0.664986
22	2	11	0	0	0.710417
22	2	12	1	0	1.06806
22	2	13	1	1	1.25683
22	2	14	1	1	0.29241
22	2	15	0	1	1.21556
22	2	16	0	1	0.502658
22	2	17	0	1	1.22803
22	2	18	1	1	-0.0924163
22	2	19	1	0	1.62821
22	2	20	0	0	1.00281
22	2	21	0	0	1.33378
22	2	22	1	0	0.872967
22	2	23	0	0	0.44247
22	2	24	1	0	0.422749
24	2	1	0	0	3.6978
24	2	2	1	0	1.51101
24	2	3	0	0	1.30101
24	2	4	0	0	3.35259
24	2	5	1	0	1.85141
24	2	6	1	0	0.563377
24	2	7	1	1	-0.0620315
24	2	8	0	1	0.497419
24	2	9	1	1	1.06197
24	2	10	1	1	0.22108
24	2	11	0	1	1.25906
24	2	12	0	1	-0.185589
24	2	13	1	0	1.79556
24	2	14	1	0	-0.0635255
24	2	15	0	0	0.50715
24	2	16	0	0	1.1156
24	2	17	0	0	0.752232
24	2	18	1	0	1.10462
24	2	19	1	1	1.16114
24	2	20	0	1	-0.32879
24	2	21	1	1	1.22555
24	2	22	0	1	-0.0461593
24	2	23	1	1	0.0414372
24	2	24	0	1	0.0776693
45	2	1	1	0	1.50401
45	2	2	1	0	0.953075
45	2	3	1	0	0.696012
45	2	4	0	0	1.26787
45	2	5	0	0	1.79449
45	2	6	0	0	0.761792
45	2	7	1	1	1.58169
45	2	8	0	1	1.33423
45	2	9	0	1	0.71897
45	2	10	1	1	0.880886
45	2	11	1	1	0.909123
45	2	12	0	1	1.29224
45	2	13	1	0	1.51094
45	2	14	1	0	0.932901
45	2	15	0	0	1.19775
45	2	16	0	0	0.736342
45	2	17	1	0	0.718271
45	2	18	0	0	0.938494
45	2	19	1	1	2.01941
45	2	20	0	1	1.32888
45	2	21	1	1	0.73193
45	2	22	0	1	0.114455
45	2	23	0	1	0.514491
45	2	24	1	1	0.309925
51	2	1	1	1	3.61553
51	2	2	0	1	0.87541
51	2	3	1	1	1.28951
51	2	4	0	1	0.479387
51	2	5	1	1	0.622796
51	2	6	0	1	0.764836
51	2	7	1	0	2.41488
51	2	8	0	0	2.17063
51	2	9	0	0	0.655327
51	2	10	1	0	0.828458
51	2	11	0	0	1.22057
51	2	12	1	0	1.12816
51	2	13	1	1	0.431744
51	2	14	1	1	0.180033
51	2	15	0	1	0.827087
51	2	16	0	1	1.27409
51	2	17	1	1	0.406485
51	2	18	0	1	0.954572
51	2	19	1	0	0.485981
51	2	20	1	0	0.981126
51	2	21	1	0	-0.123372
51	2	22	0	0	1.34177
51	2	23	0	0	0.914291
51	2	24	0	0	0.522031
57	2	1	1	1	0.650712
57	2	2	0	1	0.941709
57	2	3	0	1	1.32873
57	2	4	1	1	1.31422
57	2	5	0	1	0.768711
57	2	6	1	1	0.430978
57	2	7	1	0	0.823356
57	2	8	0	0	1.11865
57	2	9	1	0	0.82436
57	2	10	0	0	0.823742
57	2	11	0	0	0.991747
57	2	12	1	0	0.474966
57	2	13	1	1	1.24871
57	2	14	0	1	1.22733
57	2	15	1	1	1.00254
57	2	16	0	1	0.906039
57	2	17	0	1	0.778884
57	2	18	1	1	0.53633
57	2	19	1	0	0.642043
57	2	20	1	0	0.949848
57	2	21	0	0	0.929945
57	2	22	0	0	1.06682
57	2	23	1	0	0.677006
57	2	24	0	0	1.1177
58	2	1	1	1	0.928937
58	2	2	0	1	1.45357
58	2	3	0	1	1.18756
58	2	4	1	1	1.41097
58	2	5	1	1	1.28182
58	2	6	0	1	1.95716
58	2	7	1	0	0.607551
58	2	8	0	0	1.3303
58	2	9	1	0	1.08199
58	2	10	0	0	1.21427
58	2	11	1	0	1.05559
58	2	12	0	0	1.0757
58	2	13	1	1	1.32686
58	2	14	1	1	1.381
58	2	15	1	1	0.977732
58	2	16	0	1	0.981194
58	2	17	0	1	0.205373
58	2	18	0	1	0.988421
58	2	19	1	0	0.653394
58	2	20	0	0	0.25494
58	2	21	1	0	0.817049
58	2	22	0	0	0.357504
58	2	23	1	0	0.995002
58	2	24	0	0	0.993999
65	2	1	0	1	0.593463
65	2	2	1	1	1.54677
65	2	3	0	1	2.89252
65	2	4	0	1	2.81149
65	2	5	1	1	1.07346
65	2	6	1	1	1.11998
65	2	7	0	0	2.36515
65	2	8	1	0	0.316815
65	2	9	1	0	0.402228
65	2	10	1	0	1.23505
65	2	11	0	0	0.933748
65	2	12	0	0	0.213597
65	2	13	1	1	0.673753
65	2	14	1	1	0.348634
65	2	15	0	1	0.459279
65	2	16	1	1	1.28827
65	2	17	0	1	0.185686
65	2	18	0	1	0.532999
65	2	19	1	0	0.512079
65	2	20	0	0	0.216352
65	2	21	0	0	0.190889
65	2	22	1	0	0.0324999
65	2	23	1	0	0.256438
65	2	24	0	0	0.604824
67	2	1	0	1	1.50985
67	2	2	0	1	3.19453
67	2	3	1	1	1.69595
67	2	4	0	1	0.943799
67	2	5	1	1	1.22025
67	2	6	1	1	1.43767
67	2	7	0	0	1.50994
67	2	8	1	0	0.875024
67	2	9	1	0	0.602164
67	2	10	1	0	0.91863
67	2	11	0	0	0.531662
67	2	12	0	0	0.213822
67	2	13	0	1	0.760965
67	2	14	1	1	1.45815
67	2	15	1	1	0.902679
67	2	16	0	1	0.242109
67	2	17	0	1	0.182804
67	2	18	1	1	0.288296
67	2	19	0	0	1.39699
67	2	20	1	0	0.12021
67	2	21	1	0	1.14263
67	2	22	1	0	0.279951
67	2	23	0	0	0.69486
67	2	24	0	0	0.818667
68	2	1	1	1	1.18448
68	2	2	0	1	1.14411
68	2	3	0	1	2.14414
68	2	4	1	1	1.22965
68	2	5	1	1	1.35256
68	2	6	0	1	1.61257
68	2	7	1	0	1.38219
68	2	8	0	0	1.33538
68	2	9	1	0	0.758124
68	2	10	0	0	0.970162
68	2	11	0	0	0.720812
68	2	12	1	0	0.858937
68	2	13	0	1	1.10649
68	2	14	0	1	0.766845
68	2	15	1	1	0.3407
68	2	16	0	1	0.806154
68	2	17	1	1	0.755721
68	2	18	1	1	0.797292
68	2	19	1	0	1.29159
68	2	20	0	0	0.323733
68	2	21	1	0	1.17251
68	2	22	0	0	0.756783
68	2	23	1	0	0.435644
68	2	24	0	0	0.312826
75	2	1	0	1	2.15319
75	2	2	1	1	2.49543
75	2	3	0	1	1.21559
75	2	4	0	1	1.14666
75	2	5	1	1	0.918193
75	2	6	1	1	0.330977
75	2	7	1	0	1.3294
75	2	8	0	0	0.602871
75	2	9	0	0	1.14077
75	2	10	0	0	1.29135
75	2	11	1	0	0.646326
75	2	12	1	0	0.502974
75	2	13	1	1	0.849112
75	2	14	1	1	1.09982
75	2	15	0	1	0.88947
75	2	16	0	1	0.412228
75	2	17	1	1	0.475135
75	2	18	0	1	0.499323
75	2	19	1	0	0.872706
75	2	20	1	0	1.16311
75	2	21	0	0	1.14513
75	2	22	0	0	0.908871
75	2	23	0	0	0.594557
75	2	24	1	0	0.509176
81	2	1	1	1	1.26398
81	2	2	1	1	1.29406
81	2	3	0	1	1.79188
81	2	4	0	1	1.29069
81	2	5	1	1	1.40408
81	2	6	0	1	1.0051
81	2	7	1	0	1.58033
81	2	8	0	0	1.00383
81	2	9	0	0	0.726722
81	2	10	0	0	1.19505
81	2	11	1	0	0.807787
81	2	12	1	0	1.08493
81	2	13	0	1	1.29786
81	2	14	0	1	1.29069
81	2	15	1	1	0.525827
81	2	16	0	1	0.505612
81	2	17	1	1	0.393897
81	2	18	1	1	1.24274
81	2	19	1	0	0.679655
81	2	20	0	0	0.565172
81	2	21	0	0	0.842068
81	2	22	1	0	0.787541
81	2	23	1	0	0.827166
81	2	24	0	0	0.485323
85	2	1	1	1	0.975235
85	2	2	0	1	1.92409
85	2	3	1	1	3.54903
85	2	4	0	1	1.36212
85	2	5	1	1	1.97421
85	2	6	0	1	2.32333
85	2	7	1	0	0.480583
85	2	8	1	0	0.725887
85	2	9	0	0	0.438267
85	2	10	0	0	0.515796
85	2	11	0	0	1.30586
85	2	12	1	0	0.711578
85	2	13	1	1	0.168712
85	2	14	0	1	0.455055
85	2	15	0	1	1.07474
85	2	16	1	1	0.525281
85	2	17	1	1	0.85081
85	2	18	0	1	0.482423
85	2	19	1	0	0.526235
85	2	20	1	0	0.913522
85	2	21	0	0	0.428425
85	2	22	0	0	1.07509
85	2	23	1	0	0.959842
85	2	24	0	0	0.614802
87	2	1	1	1	2.37074
87	2	2	1	1	2.63796
87	2	3	0	1	2.16472
87	2	4	1	1	1.46768
87	2	5	0	1	2.77044
87	2	6	0	1	1.14258
87	2	7	1	0	2.78401
87	2	8	1	0	0.402274
87	2	9	0	0	1.19517
87	2	10	0	0	0.525159
87	2	11	1	0	1.00707
87	2	12	0	0	0.346555
87	2	13	0	1	1.60419
87	2	14	1	1	0.29366
87	2	15	0	1	0.570396
87	2	16	1	1	2.1614
87	2	17	1	1	0.115527
87	2	18	0	1	0.293734
87	2	19	0	0	0.854096
87	2	20	1	0	0.950947
87	2	21	1	0	0.576959
87	2	22	0	0	0.300129
87	2	23	0	0	0.232836
87	2	24	1	0	0.83701
89	2	1	1	1	1.5114
89	2	2	0	1	2.40485
89	2	3	0	1	3.23786
89	2	4	1	1	0.874991
89	2	5	0	1	0.588049
89	2	6	1	1	0.654934
89	2	7	0	0	1.04313
89	2	8	0	0	0.903339
89	2	9	1	0	1.1877
89	2	10	0	0	0.322346
89	2	11	1	0	0.471908
89	2	12	1	0	1.50237
89	2	13	0	1	0.564548
89	2	14	1	1	0.559432
89	2	15	1	1	0.397734
89	2	16	0	1	0.598734
89	2	17	0	1	0.776179
89	2	18	1	1	0.340504
89	2	19	0	0	0.351403
89	2	20	1	0	0.63777
89	2	21	0	0	0.582276
89	2	22	1	0	0.333606
89	2	23	1	0	0.392727
89	2	24	0	0	0.627285
99	2	1	0	1	1.72959
99	2	2	0	1	0.636503
99	2	3	1	1	0.491795
99	2	4	1	1	1.2949
99	2	5	1	1	1.07215
99	2	6	0	1	0.93936
99	2	7	1	0	0.936919
99	2	8	1	0	1.1302
99	2	9	0	0	1.13392
99	2	10	0	0	0.878808
99	2	11	0	0	0.820966
99	2	12	1	0	1.03339
99	2	13	0	1	1.14112
99	2	14	0	1	1.2542
99	2	15	1	1	1.24447
99	2	16	1	1	1.1324
99	2	17	0	1	1.22917
99	2	18	1	1	0.982657
99	2	19	1	0	0.78024
99	2	20	0	0	0.865611
99	2	21	1	0	1.47792
99	2	22	0	0	0.677824
99	2	23	0	0	0.692924
99	2	24	1	0	0.664026
103	2	1	1	1	1.05214
103	2	2	0	1	1.18332
103	2	3	1	1	1.87343
103	2	4	0	1	1.06065
103	2	5	0	1	1.12451
103	2	6	1	1	0.998458
103	2	7	0	0	1.04507
103	2	8	1	0	1.38802
103	2	9	0	0	1.5678
103	2	10	0	0	0.993583
103	2	11	1	0	1.24088
103	2	12	1	0	1.10005
103	2	13	1	1	1.37881
103	2	14	0	1	0.846189
103	2	15	0	1	0.599827
103	2	16	0	1	0.437371
103	2	17	1	1	1.52118
103	2	18	1	1	0.951077
103	2	19	0	0	1.18654
103	2	20	0	0	0.806613
103	2	21	1	0	0.843177
103	2	22	1	0	1.96084
103	2	23	0	0	1.14852
103	2	24	1	0	0.857975
107	2	1	0	1	2.05076
107	2	2	1	1	0.474698
107	2	3	0	1	1.30543
107	2	4	1	1	2.05843
107	2	5	0	1	1.97199
107	2	6	1	1	0.358172
107	2	7	0	0	0.297088
107	2	8	0	0	0.715996
107	2	9	0	0	0.350748
107	2	10	1	0	0.469564
107	2	11	1	0	0.356001
107	2	12	1	0	0.415391
107	2	13	1	1	0.613839
107	2	14	0	1	0.391472
107	2	15	0	1	1.60533
107	2	16	0	1	0.113294
107	2	17	1	1	0.101207
107	2	18	1	1	0.280167
107	2	19	1	0	0.8044
107	2	20	1	0	0.45633
107	2	21	1	0	0.564074
107	2	22	0	0	1.14489
107	2	23	0	0	1.19736
107	2	24	0	0	0.855648
117	2	1	1	1	0.678056
117	2	2	0	1	2.06727
117	2	3	0	1	2.21061
117	2	4	1	1	0.347272
117	2	5	1	1	1.91571
117	2	6	0	1	0.889532
117	2	7	0	0	0.742002
117	2	8	0	0	2.63159
117	2	9	0	0	1.55439
117	2	10	1	0	0.529789
117	2	11	1	0	0.209505
117	2	12	1	0	1.29908
117	2	13	1	1	2.73874
117	2	14	0	1	0.555015
117	2	15	0	1	0.34322
117	2	16	0	1	0.306997
117	2	17	1	1	0.489013
117	2	18	1	1	0.252362
117	2	19	1	0	0.555212
117	2	20	0	0	0.093524
117	2	21	0	0	0.464731
117	2	22	1	0	0.54686
117	2	23	0	0	0.141122
117	2	24	1	0	0.827464
121	2	1	1	1	2.948
121	2	2	0	1	1.65549
121	2	3	0	1	1.49146
121	2	4	1	1	0.285722
121	2	5	0	1	2.43578
121	2	6	1	1	1.62385
121	2	7	1	0	0.7386
121	2	8	0	0	0.508413
121	2	9	1	0	0.584575
121	2	10	0	0	1.093
121	2	11	1	0	1.13826
121	2	12	0	0	0.934955
121	2	13	1	1	0.930956
121	2	14	0	1	0.528583
121	2	15	0	1	0.178957
121	2	16	0	1	0.674326
121	2	17	1	1	0.856962
121	2	18	1	1	0.812453
121	2	19	0	0	0.653099
121	2	20	0	0	1.75205
121	2	21	1	0	0.328362
121	2	22	0	0	0.0938924
121	2	23	1	0	0.439042
121	2	24	1	0	0.820611
123	2	1	1	1	1.43041
123	2	2	1	1	3.22498
123	2	3	0	1	2.14681
123	2	4	0	1	2.22042
123	2	5	1	1	1.49391
123	2	6	0	1	0.387055
123	2	7	0	0	2.08134
123	2	8	1	0	1.12933
123	2	9	0	0	1.11268
123	2	10	1	0	0.962844
123	2	11	1	0	0.497425
123	2	12	0	0	0.599848
123	2	13	0	1	1.24259
123	2	14	1	1	0.632069
123	2	15	0	1	1.42991
123	2	16	1	1	0.427374
123	2	17	0	1	0.0533938
123	2	18	1	1	0.11105
123	2	19	1	0	0.451402
123	2	20	0	0	0.143191
123	2	21	0	0	0.322108
123	2	22	1	0	0.0825865
123	2	23	0	0	0.260659
123	2	24	1	0	0.201185
125	2	1	1	1	2.27058
125	2	2	0	1	2.07743
125	2	3	1	1	1.61938
125	2	4	1	1	1.62414
125	2	5	0	1	2.13244
125	2	6	0	1	1.17842
125	2	7	0	0	1.15349
125	2	8	1	0	0.645045
125	2	9	0	0	0.760474
125	2	10	1	0	0.408476
125	2	11	1	0	1.46652
125	2	12	0	0	0.570856
125	2	13	1	1	2.03209
125	2	14	1	1	0.622618
125	2	15	1	1	1.72575
125	2	16	0	1	0.697706
125	2	17	0	1	1.24014
125	2	18	0	1	0.359864
125	2	19	0	0	0.408535
125	2	20	1	0	0.565632
125	2	21	1	0	1.02622
125	2	22	0	0	0.950683
125	2	23	1	0	0.705454
125	2	24	0	0	0.469961
132	2	1	0	1	1.66443
132	2	2	1	1	3.10945
132	2	3	0	1	0.271332
132	2	4	1	1	1.3948
132	2	5	0	1	0.59688
132	2	6	1	1	0.842921
132	2	7	1	0	1.6822
132	2	8	1	0	2.35337
132	2	9	1	0	1.04289
132	2	10	0	0	1.71396
132	2	11	0	0	0.0841708
132	2	12	0	0	0.909269
132	2	13	1	1	0.704356
132	2	14	0	1	1.13755
132	2	15	0	1	1.8819
132	2	16	1	1	2.11234
132	2	17	1	1	0.929002
132	2	18	0	1	0.120892
132	2	19	0	0	2.15859
132	2	20	1	0	3.3241
132	2	21	0	0	0.882745
132	2	22	1	0	1.54589
132	2	23	0	0	0.57827
132	2	24	1	0	1.61049
133	2	1	1	1	2.60797
133	2	2	1	1	1.19741
133	2	3	0	1	1.48815
133	2	4	1	1	0.0232359
133	2	5	0	1	1.10947
133	2	6	0	1	0.415608
133	2	7	0	0	1.64507
133	2	8	1	0	0.56499
133	2	9	1	0	0.379698
133	2	10	0	0	1.11943
133	2	11	1	0	0.551712
133	2	12	0	0	2.76295
133	2	13	1	1	0.863271
133	2	14	0	1	0.380401
133	2	15	0	1	0.532904
133	2	16	1	1	0.382526
133	2	17	0	1	-0.0443298
133	2	18	1	1	1.06285
133	2	19	0	0	1.23779
133	2	20	1	0	0.000187691
133	2	21	1	0	2.03506
133	2	22	0	0	0.172517
133	2	23	1	0	0.581097
133	2	24	0	0	1.18004
138	2	1	0	0	3.65044
138	2	2	0	0	0.781791
138	2	3	1	0	0.487541
138	2	4	1	0	1.81083
138	2	5	1	0	0.614711
138	2	6	0	0	2.44654
138	2	7	1	1	1.22328
138	2	8	1	1	2.03065
138	2	9	0	1	0.404616
138	2	10	0	1	0.351082
138	2	11	0	1	1.19995
138	2	12	1	1	1.49068
138	2	13	1	0	3.76553
138	2	14	1	0	1.02362
138	2	15	0	0	1.09162
138	2	16	0	0	0.452479
138	2	17	0	0	0.0287492
138	2	18	1	0	0.206196
138	2	19	0	1	0.754137
138	2	20	1	1	0.320237
138	2	21	0	1	0.422696
138	2	22	1	1	0.662162
138	2	23	1	1	0.0744223
138	2	24	0	1	0.415908
139	2	1	1	0	1.06598
139	2	2	0	0	1.16124
139	2	3	1	0	0.872456
139	2	4	0	0	1.34963
139	2	5	1	0	1.04457
139	2	6	0	0	1.2479
139	2	7	0	1	0.980895
139	2	8	1	1	1.3897
139	2	9	0	1	0.533376
139	2	10	1	1	0.765407
139	2	11	0	1	1.18983
139	2	12	1	1	1.08575
139	2	13	0	0	0.950064
139	2	14	1	0	0.992798
139	2	15	0	0	1.33322
139	2	16	0	0	0.703353
139	2	17	1	0	0.881539
139	2	18	1	0	0.481389
139	2	19	1	1	0.892217
139	2	20	1	1	0.919167
139	2	21	1	1	1.05945
139	2	22	0	1	0.595895
139	2	23	0	1	1.02301
139	2	24	0	1	0.931589
