## Supplementary Figure 1 / Supplementary Table 5 Summary data for "Transcranial theta-burst stimulation of primary sensory cortex attenuates somatosensory threat memory in humans"

### Sheet: DCM_cond_summarytable_control_r
Subject ID	Group (1 = Control, 2 = Experimental)	CS type (1 = CS+, 0 = CS-)	CS complexity (0 = Simple, 1 = Complex)	SkinConductanceResponse			Subject ID	Group (1 = Control, 2 = Experimental)	CS type (1 = CS+, 0 = CS-)	CS complexity (0 = Simple, 0 = Complex)	PupilSizeResponse
21	1	1	0	0.917196			25	1	1	0	0.525054
21	1	0	0	1.06699			25	1	0	0	0.428442
21	1	1	1	1.17987			25	1	1	1	0.417746
21	1	0	1	0.933006			25	1	0	1	0.0493754
25	1	1	0	0.391751			30	1	1	0	0.248631
25	1	0	0	0.664469			30	1	0	0	0.163431
25	1	1	1	1.3911			30	1	1	1	0.289102
25	1	0	1	1.33553			30	1	0	1	0.0964091
29	1	1	0	0.877896			48	1	1	0	0.117047
29	1	0	0	1.1585			48	1	0	0	0.238028
29	1	1	1	0.919827			48	1	1	1	0.224845
29	1	0	1	0.834605			48	1	0	1	0.15402
30	1	1	0	1.06723			49	1	1	0	0.19567
30	1	0	0	1.15683			49	1	0	0	0.204725
30	1	1	1	0.905852			49	1	1	1	0.287933
30	1	0	1	0.843167			49	1	0	1	-0.0826798
35	1	1	0	1.32039			71	1	1	0	0.0326448
35	1	0	0	1.15814			71	1	0	0	0.192522
35	1	1	1	0.853426			71	1	1	1	-0.351257
35	1	0	1	0.841858			71	1	0	1	-0.156946
46	1	1	0	1.1943			79	1	1	0	0.738298
46	1	0	0	0.979716			79	1	0	0	0.631153
46	1	1	1	1.26996			79	1	1	1	0.404109
46	1	0	1	1.02028			79	1	0	1	0.284038
47	1	1	0	1.61092			83	1	1	0	0.27399
47	1	0	0	1.26446			83	1	0	0	0.27577
47	1	1	1	0.841432			83	1	1	1	0.257799
47	1	0	1	0.73554			83	1	0	1	0.165564
48	1	1	0	0.928339			88	1	1	0	0.235249
48	1	0	0	1.05784			88	1	0	0	0.297624
48	1	1	1	1.04304			88	1	1	1	0.170096
48	1	0	1	0.942159			88	1	0	1	0.134857
49	1	1	0	1.10348			90	1	1	0	0.390892
49	1	0	0	0.895975			90	1	0	0	0.121143
49	1	1	1	1.83756			90	1	1	1	0.251514
49	1	0	1	1.09536			90	1	0	1	0.0459999
53	1	1	0	0.578318			91	1	1	0	0.360843
53	1	0	0	0.865271			91	1	0	0	0.289724
53	1	1	1	0.830457			91	1	1	1	0.192668
53	1	0	1	1.13473			91	1	0	1	0.249695
71	1	1	0	1.28389			95	1	1	0	0.410794
71	1	0	0	0.866961			95	1	0	0	0.27161
71	1	1	1	0.754844			95	1	1	1	0.272996
71	1	0	1	1.13304			95	1	0	1	0.0529373
78	1	1	0	1.18365			98	1	1	0	0.23473
78	1	0	0	0.713855			98	1	0	0	0.2986
78	1	1	1	1.59507			98	1	1	1	0.24468
78	1	0	1	1.31216			98	1	0	1	0.246501
79	1	1	0	0.32997			100	1	1	0	0.266234
79	1	0	0	0.688804			100	1	0	0	0.388129
79	1	1	1	0.928288			100	1	1	1	-0.202953
79	1	0	1	1.24354			100	1	0	1	0.285583
84	1	1	0	0.834889			106	1	1	0	0.184137
84	1	0	0	1.0299			106	1	0	0	0.345515
84	1	1	1	1.01014			106	1	1	1	0.35539
84	1	0	1	0.965827			106	1	0	1	-0.350644
88	1	1	0	1.09652			113	1	1	0	0.175595
88	1	0	0	1.25758			113	1	0	0	0.302728
88	1	1	1	0.712139			113	1	1	1	0.189374
88	1	0	1	0.742416			113	1	0	1	0.129471
90	1	1	0	1.32883			115	1	1	0	0.529842
90	1	0	0	0.741348			115	1	0	0	0.601782
90	1	1	1	1.52828			115	1	1	1	0.504425
90	1	0	1	1.25865			115	1	0	1	0.421973
91	1	1	0	0.528286			120	1	1	0	0.192184
91	1	0	0	0.485822			120	1	0	0	0.12455
91	1	1	1	1.11366			120	1	1	1	0.210252
91	1	0	1	1.51418			120	1	0	1	0.0557893
94	1	1	0	1.81762			126	1	1	0	0.327
94	1	0	0	1.03759			126	1	0	0	0.272714
94	1	1	1	1.98433			126	1	1	1	0.239562
94	1	0	1	0.960532			126	1	0	1	0.121107
95	1	1	0	1.07933			129	1	1	0	0.30209
95	1	0	0	0.768653			129	1	0	0	0.314074
95	1	1	1	1.82097			129	1	1	1	0.131761
95	1	0	1	1.23135			129	1	0	1	0.128444
98	1	1	0	0.992798			137	1	1	0	0.196291
98	1	0	0	1.07947			137	1	0	0	0.336955
98	1	1	1	0.532454			137	1	1	1	0.443048
98	1	0	1	0.92053			137	1	0	1	0.354598
106	1	1	0	1.41314			24	2	1	0	0.756053
106	1	0	0	1.14817			24	2	0	0	0.389335
106	1	1	1	0.861647			24	2	1	1	0.770822
106	1	0	1	0.851829			24	2	0	1	-0.4306
113	1	1	0	0.653232			28	2	1	0	0.508649
113	1	0	0	1.1059			28	2	0	0	0.264787
113	1	1	1	0.974939			28	2	1	1	0.229184
113	1	0	1	0.884475			28	2	0	1	0.182338
114	1	1	0	1.24316			31	2	1	0	0.511968
114	1	0	0	0.635021			31	2	0	0	0.477957
114	1	1	1	1.07335			31	2	1	1	0.0907696
114	1	0	1	1.34977			31	2	0	1	-0.18708
115	1	1	0	0.440138			45	2	1	0	-0.102677
115	1	0	0	0.775778			45	2	0	0	0.0676551
115	1	1	1	0.830245			45	2	1	1	0.0833383
115	1	0	1	1.22422			45	2	0	1	-0.0543916
120	1	1	0	0.856504			58	2	1	0	0.607023
120	1	0	0	0.93849			58	2	0	0	0.238945
120	1	1	1	0.888667			58	2	1	1	0.461328
120	1	0	1	1.06151			58	2	0	1	0.153047
126	1	1	0	0.986214			65	2	1	0	0.183343
126	1	0	0	1.20013			65	2	0	0	-0.122416
126	1	1	1	0.885473			65	2	1	1	0.15143
126	1	0	1	0.79987			65	2	0	1	0.361581
129	1	1	0	1.5403			67	2	1	0	0.67147
129	1	0	0	1.18832			67	2	0	0	0.46919
129	1	1	1	0.301503			67	2	1	1	-0.0788642
129	1	0	1	0.811681			67	2	0	1	0.254506
134	1	1	0	1.43307			68	2	1	0	0.208839
134	1	0	0	1.3379			68	2	0	0	0.348426
134	1	1	1	0.465574			68	2	1	1	0.308429
134	1	0	1	0.647408			68	2	0	1	0.225046
137	1	1	0	1.16547			81	2	1	0	0.379188
137	1	0	0	0.744052			81	2	0	0	0.469122
137	1	1	1	1.63388			81	2	1	1	0.332061
137	1	0	1	1.25595			81	2	0	1	0.263824
22	2	1	0	1.43316			92	2	1	0	0.694646
22	2	0	0	0.916406			92	2	0	0	0.54129
22	2	1	1	0.910997			92	2	1	1	0.583246
22	2	0	1	1.07663			92	2	0	1	0.523282
24	2	1	0	0.77435			96	2	1	0	0.450597
24	2	0	0	1.17917			96	2	0	0	0.254318
24	2	1	1	0.643195			96	2	1	1	0.174087
24	2	0	1	0.820831			96	2	0	1	0.144863
26	2	1	0	0.306073			99	2	1	0	0.211415
26	2	0	0	0.679239			99	2	0	0	-0.189555
26	2	1	1	0.755006			99	2	1	1	-0.0865192
26	2	0	1	1.32076			99	2	0	1	-0.0749875
28	2	1	0	1.68629			103	2	1	0	0.195327
28	2	0	0	1.00543			103	2	0	0	0.151493
28	2	1	1	0.803112			103	2	1	1	-0.0640044
28	2	0	1	0.994572			103	2	0	1	0.109737
31	2	1	0	1.33104			107	2	1	0	0.734017
31	2	0	0	1.19541			107	2	0	0	-0.345791
31	2	1	1	0.769815			107	2	1	1	0.427036
31	2	0	1	0.804593			107	2	0	1	0.146936
36	2	1	0	0.942067			117	2	1	0	-0.241445
36	2	0	0	1.04215			117	2	0	0	0.396278
36	2	1	1	1.07779			117	2	1	1	0.150717
36	2	0	1	0.957852			117	2	0	1	0.0859772
45	2	1	0	1.04735			121	2	1	0	0.163192
45	2	0	0	1.08169			121	2	0	0	0.078267
45	2	1	1	0.799778			121	2	1	1	0.415336
45	2	0	1	0.918308			121	2	0	1	0.0365451
51	2	1	0	0.629051			123	2	1	0	-0.146667
51	2	0	0	0.96364			123	2	0	0	0.175652
51	2	1	1	0.920121			123	2	1	1	0.255702
51	2	0	1	1.03636			123	2	0	1	0.118516
57	2	1	0	0.294945			125	2	1	0	0.213212
57	2	0	0	0.931866			125	2	0	0	0.660001
57	2	1	1	1.07517			125	2	1	1	0.289194
57	2	0	1	1.06813			125	2	0	1	0.217611
67	2	1	0	0.982731			132	2	1	0	0.428651
67	2	0	0	1.13341			132	2	0	0	0.302571
67	2	1	1	1.1727			132	2	1	1	-0.0887361
67	2	0	1	0.866595			132	2	0	1	0.185152
68	2	1	0	1.25304			133	2	1	0	0.131964
68	2	0	0	1.06148			133	2	0	0	0.232943
68	2	1	1	1.02044			133	2	1	1	0.191749
68	2	0	1	0.938518			133	2	0	1	0.0528575
75	2	1	0	0.959345			138	2	1	0	0.283426
75	2	0	0	0.973149			138	2	0	0	0.192981
75	2	1	1	0.846449			138	2	1	1	0.0594553
75	2	0	1	1.02685			138	2	0	1	0.155404
81	2	1	0	0.911989			139	2	1	0	0.601507
81	2	0	0	1.11935			139	2	0	0	0.44629
81	2	1	1	0.698508			139	2	1	1	0.811275
81	2	0	1	0.885844			139	2	0	1	0.202878
87	2	1	0	1.01422
87	2	0	0	1.32158
87	2	1	1	0.609602
87	2	0	1	0.71862
89	2	1	0	0.684495
89	2	0	0	0.60632
89	2	1	1	2.43823
89	2	0	1	1.39368
92	2	1	0	0.850927
92	2	0	0	0.801525
92	2	1	1	1.63418
92	2	0	1	1.2071
96	2	1	0	0.947598
96	2	0	0	0.907966
96	2	1	1	0.891033
96	2	0	1	1.09203
103	2	1	0	1.43571
103	2	0	0	1.25015
103	2	1	1	0.797896
103	2	0	1	0.738477
107	2	1	0	0.733354
107	2	0	0	1.21281
107	2	1	1	1.77635
107	2	0	1	0.777938
117	2	1	0	1.14621
117	2	0	0	0.961759
117	2	1	1	1.53378
117	2	0	1	1.03824
121	2	1	0	2.25994
121	2	0	0	1.16738
121	2	1	1	2.09306
121	2	0	1	0.832616
123	2	1	0	1.53275
123	2	0	0	1.28438
123	2	1	1	0.434677
123	2	0	1	0.739318
125	2	1	0	0.736275
125	2	0	0	0.899488
125	2	1	1	1.21938
125	2	0	1	1.09632
132	2	1	0	0.146572
132	2	0	0	0.30244
132	2	1	1	1.1617
132	2	0	1	1.84441
133	2	1	0	0.716436
133	2	0	0	0.989377
133	2	1	1	0.881642
133	2	0	1	1.01109
138	2	1	0	1.17098
138	2	0	0	0.87823
138	2	1	1	1.77572
138	2	0	1	1.12177
139	2	1	0	0.745302
139	2	0	0	1.01309
139	2	1	1	1.15516
139	2	0	1	0.986336
