## Supplementary Figure 2 Summary data for "Transcranial theta-burst stimulation of primary sensory cortex attenuates somatosensory threat memory in humans"

### Sheet: FigureS2_ContingencyLearning_da
Subject ID	Group (1 = Control, 2 = Experimental)	CS type (1 = CS+, 0 = CS-)	CS complexity (0 = Simple, 1 = Complex)	Subjective US probability Test day 1	Subjective US probability Test day 2
1	1	1	0	0.5	0.25
1	1	0	0	0	0
1	1	1	1	0.25	0.25
1	1	0	1	0	0
4	1	1	0	0	0.5
4	1	0	0	0.25	0
4	1	1	1	0.25	0.25
4	1	0	1	0.5	0
5	1	1	0	0.25	0.5
5	1	0	0	0	0
5	1	1	1	0.75	0.25
5	1	0	1	0	0
6	1	1	0	0.5	0.5
6	1	0	0	0.25	0
6	1	1	1	0.5	0
6	1	0	1	0.25	0
8	1	1	0	0.5	0.5
8	1	0	0	0	0
8	1	1	1	0.5	0.5
8	1	0	1	0	0
9	1	1	0	0.5	0.5
9	1	0	0	0	0
9	1	1	1	0.5	0.5
9	1	0	1	0	0
11	1	1	0	0.5	0.25
11	1	0	0	0	0
11	1	1	1	0.75	0.25
11	1	0	1	0.5	0
17	1	1	0	0.5	0.5
17	1	0	0	0	0
17	1	1	1	0.75	0.75
17	1	0	1	0.25	0
18	1	1	0	0.5	0.75
18	1	0	0	0.25	0.5
18	1	1	1	0.25	0.75
18	1	0	1	0.25	0
20	1	1	0	0.75	0.75
20	1	0	0	0.5	0
20	1	1	1	0.25	0.75
20	1	0	1	1	0
21	1	1	0	0.5	0.5
21	1	0	0	0.5	0.5
21	1	1	1	0.75	0.5
21	1	0	1	0.5	0
22	1	1	0	0.25	0.5
22	1	0	0	0	0
22	1	1	1	0.25	0.5
22	1	0	1	0.25	0
24	1	1	0	0.5	0.25
24	1	0	0	0.5	0.25
24	1	1	1	0.25	0.25
24	1	0	1	0.25	0
25	1	1	0	0.75	0.25
25	1	0	0	0	0
25	1	1	1	0.5	0.75
25	1	0	1	0.25	0
28	1	1	0	0.5	0
28	1	0	0	0.25	0.25
28	1	1	1	0.5	0.5
28	1	0	1	0.25	0.75
30	1	1	0	0.75	0.5
30	1	0	0	0	0
30	1	1	1	0.75	0.5
30	1	0	1	0	0
31	1	1	0	0.5	0.5
31	1	0	0	0	0
31	1	1	1	0.25	0.5
31	1	0	1	0	0
32	1	1	0	0.5	0.5
32	1	0	0	0.25	0
32	1	1	1	0.75	0.5
32	1	0	1	0.25	0
35	1	1	0	0	0.5
35	1	0	0	0.75	0
35	1	1	1	0.75	0.75
35	1	0	1	0.75	0
37	1	1	0	0	0.25
37	1	0	0	0.5	0.25
37	1	1	1	1	0.5
37	1	0	1	1	0.75
38	1	1	0	0	0
38	1	0	0	0.25	0.25
38	1	1	1	0.5	0.5
38	1	0	1	0.25	0.5
39	1	1	0	0.75	0.5
39	1	0	0	0	0
39	1	1	1	0.75	0.5
39	1	0	1	0	0
41	1	1	0	0.25	0.5
41	1	0	0	0.25	0
41	1	1	1	0.5	0.75
41	1	0	1	0	0
45	1	1	0	0.5	0.75
45	1	0	0	0	0
45	1	1	1	0.75	0.75
45	1	0	1	0	0
46	1	1	0	0.25	1
46	1	0	0	0.5	0
46	1	1	1	0.5	0.75
46	1	0	1	0.25	0
49	1	1	0	0.25	0.25
49	1	0	0	0	0
49	1	1	1	0.25	0.25
49	1	0	1	0	0
50	1	1	0	0.25	0.75
50	1	0	0	0.75	0
50	1	1	1	0	0.5
50	1	0	1	0.25	0.25
2	2	1	0	0.5	0.5
2	2	0	0	0.5	0.5
2	2	1	1	0.5	0.5
2	2	0	1	0.5	0.5
3	2	1	0	0.25	0.5
3	2	0	0	0.25	1
3	2	1	1	0.25	0.5
3	2	0	1	0.5	0
7	2	1	0	0.25	0.25
7	2	0	0	0.75	0.75
7	2	1	1	0	0.25
7	2	0	1	0.5	0
10	2	1	0	0.5	0.5
10	2	0	0	0	0
10	2	1	1	0.5	0.5
10	2	0	1	0	0
12	2	1	0	0.75	0.75
12	2	0	0	0.75	0.5
12	2	1	1	0.5	0
12	2	0	1	0	0.75
13	2	1	0	0.5	0.25
13	2	0	0	0	0
13	2	1	1	0.25	0.25
13	2	0	1	0	0
14	2	1	0	0	0.5
14	2	0	0	0.25	0
14	2	1	1	0.5	0.75
14	2	0	1	0.25	0
15	2	1	0	0.75	0.25
15	2	0	0	0.25	0
15	2	1	1	0.75	0.5
15	2	0	1	0	0
16	2	1	0	0.75	0.75
16	2	0	0	0.25	0
16	2	1	1	0.25	0.5
16	2	0	1	0.75	0
19	2	1	0	0.75	0.75
19	2	0	0	0.25	0.25
19	2	1	1	0.75	0.5
19	2	0	1	0.5	0.5
23	2	1	0	0	0.25
23	2	0	0	0	0
23	2	1	1	0	0.25
23	2	0	1	0.25	0.25
26	2	1	0	0.25	0.25
26	2	0	0	0.25	0.25
26	2	1	1	0.25	0.25
26	2	0	1	0.25	0.25
27	2	1	0	0.75	0.5
27	2	0	0	0	0
27	2	1	1	0.75	0.5
27	2	0	1	0	0
29	2	1	0	0.25	0.5
29	2	0	0	0	0
29	2	1	1	0.25	0.5
29	2	0	1	0.5	0
33	2	1	0	0.25	0.25
33	2	0	0	0.25	0.25
33	2	1	1	0.25	0.5
33	2	0	1	0.25	0.25
34	2	1	0	0.25	0.5
34	2	0	0	0	0
34	2	1	1	0.25	0.5
34	2	0	1	0	0
36	2	1	0	0.75	0.5
36	2	0	0	0.25	0
36	2	1	1	0	0
36	2	0	1	0.25	0
40	2	1	0	0.5	0.75
40	2	0	0	0.75	0.75
40	2	1	1	0.75	0.75
40	2	0	1	0.75	0.75
42	2	1	0	0.5	0.5
42	2	0	0	0.25	0.25
42	2	1	1	0.5	0.25
42	2	0	1	0.5	0.25
43	2	1	0	0.75	0.75
43	2	0	0	0.5	0.25
43	2	1	1	0.25	0
43	2	0	1	0.75	0
44	2	1	0	0.5	0.5
44	2	0	0	0	0
44	2	1	1	0.25	0.5
44	2	0	1	0.25	0
47	2	1	0	0.5	0.25
47	2	0	0	0.75	0.5
47	2	1	1	0.5	0.75
47	2	0	1	0.5	0.25
48	2	1	0	0.75	0.5
48	2	0	0	0	0
48	2	1	1	0.75	0.5
48	2	0	1	0	0
51	2	1	0	0.5	0.5
51	2	0	0	0.25	0.25
51	2	1	1	0	0
51	2	0	1	0.25	0.25
52	2	1	0	0.5	0.5
52	2	0	0	0	0
52	2	1	1	0.5	0.5
52	2	0	1	0	0
