## Supplementary Figure 3 Summary data for "Transcranial theta-burst stimulation of primary sensory cortex attenuates somatosensory threat memory in humans"

### Sheet: FigureS3_CSIdentificationAccura
Subject ID	Group (1 = Control, 2 = Experimental)	CS type (1 = CS+, 0 = CS-)	CS complexity (0 = Simple, 0 = Complex)	CS Identification Reaction Time (ms)	CS Identification Accuracy (% correct)
21	1	1	0	2870.07	50
21	1	0	0	2214.23	100
21	1	1	1	1750.89	100
21	1	0	1	1500.46	100
25	1	1	0	1876.87	100
25	1	0	0	1911.81	100
25	1	1	1	831.879	100
25	1	0	1	1391.2	100
35	1	1	0	1108.28	100
35	1	0	0	1117.48	100
35	1	1	1	961.358	100
35	1	0	1	735.966	100
43	1	1	0	2240.98	100
43	1	0	0	2440.29	83.3333
43	1	1	1	1222.31	100
43	1	0	1	953.16	100
46	1	1	0	1286.29	100
46	1	0	0	1159.93	100
46	1	1	1	708.896	83.3333
46	1	0	1	704.311	100
49	1	1	0	2048.03	100
49	1	0	0	1405.32	100
49	1	1	1	1047.1	100
49	1	0	1	1353.55	100
53	1	1	0	1050.91	100
53	1	0	0	1360.34	100
53	1	1	1	1195.35	100
53	1	0	1	1295.56	100
69	1	1	0	1534.07	100
69	1	0	0	1561.65	100
69	1	1	1	946.382	100
69	1	0	1	1235.1	100
71	1	1	0	1085.25	100
71	1	0	0	1499.99	100
71	1	1	1	988.028	100
71	1	0	1	833.971	100
78	1	1	0	2084.23	100
78	1	0	0	2442.25	100
78	1	1	1	1666.1	100
78	1	0	1	1341.68	83.3333
79	1	1	0	2249.77	100
79	1	0	0	2563.55	83.3333
79	1	1	1	867.318	100
79	1	0	1	838.522	100
80	1	1	0	1743.52	83.3333
80	1	0	0	1116.22	100
80	1	1	1	819.717	100
80	1	0	1	845.643	100
83	1	1	0	1207.5	100
83	1	0	0	1237	100
83	1	1	1	669.012	83.3333
83	1	0	1	825.207	100
84	1	1	0	1570.4	100
84	1	0	0	1204.3	100
84	1	1	1	708.468	100
84	1	0	1	634.105	100
88	1	1	0	2123.52	100
88	1	0	0	1879.39	100
88	1	1	1	1480.46	100
88	1	0	1	1183.03	100
91	1	1	0	1854.68	100
91	1	0	0	1802.83	83.3333
91	1	1	1	1068.82	100
91	1	0	1	1036.7	100
94	1	1	0	1259	100
94	1	0	0	1274.02	100
94	1	1	1	715.456	100
94	1	0	1	686.943	100
95	1	1	0	1203.38	83.3333
95	1	0	0	1353.05	100
95	1	1	1	779.456	100
95	1	0	1	975.868	100
106	1	1	0	1791.55	66.6667
106	1	0	0	2078.63	83.3333
106	1	1	1	1963.98	100
106	1	0	1	1246.14	100
113	1	1	0	2387.56	83.3333
113	1	0	0	2213.39	100
113	1	1	1	780.758	100
113	1	0	1	1298.6	100
114	1	1	0	2683.11	66.6667
114	1	0	0	2586.21	66.6667
114	1	1	1	1522.82	100
114	1	0	1	1192.41	100
115	1	1	0	1161.05	100
115	1	0	0	1135.48	100
115	1	1	1	1097.7	100
115	1	0	1	798.037	100
120	1	1	0	1522.16	100
120	1	0	0	1524.16	100
120	1	1	1	595.669	100
120	1	0	1	876.129	100
126	1	1	0	1639.87	100
126	1	0	0	1841.2	100
126	1	1	1	1670.45	100
126	1	0	1	1191.87	100
129	1	1	0	1532.65	100
129	1	0	0	1338.35	100
129	1	1	1	810.088	100
129	1	0	1	879.205	100
134	1	1	0	1071.35	100
134	1	0	0	1163.44	100
134	1	1	1	987.871	100
134	1	0	1	1066.93	100
137	1	1	0	1322.28	100
137	1	0	0	1595.96	83.3333
137	1	1	1	649.729	100
137	1	0	1	684.048	100
22	2	1	0	1546.41	100
22	2	0	0	1655.45	100
22	2	1	1	1135.65	100
22	2	0	1	1225.77	100
24	2	1	0	1167.21	100
24	2	0	0	924.993	83.3333
24	2	1	1	953.557	100
24	2	0	1	702.146	100
45	2	1	0	2002.68	66.6667
45	2	0	0	1616.75	83.3333
45	2	1	1	848.504	100
45	2	0	1	733.481	100
51	2	1	0	2020.41	100
51	2	0	0	2410.16	100
51	2	1	1	1082.46	100
51	2	0	1	586.236	100
57	2	1	0	1767.85	100
57	2	0	0	1802.85	100
57	2	1	1	735.351	100
57	2	0	1	869.732	83.3333
58	2	1	0	1411.54	100
58	2	0	0	1300.69	100
58	2	1	1	801.821	100
58	2	0	1	794.003	100
65	2	1	0	1908.19	100
65	2	0	0	1858.05	100
65	2	1	1	935.973	100
65	2	0	1	1045.49	100
67	2	1	0	1782.48	100
67	2	0	0	2359.38	83.3333
67	2	1	1	910.584	100
67	2	0	1	1404.03	83.3333
68	2	1	0	1033.32	100
68	2	0	0	1241.49	100
68	2	1	1	611.267	100
68	2	0	1	692.375	100
75	2	1	0	1704.73	100
75	2	0	0	1833.46	100
75	2	1	1	997.917	100
75	2	0	1	946.316	100
81	2	1	0	1441.97	100
81	2	0	0	1672.29	100
81	2	1	1	1044.87	100
81	2	0	1	1086.01	100
85	2	1	0	1504.42	100
85	2	0	0	1437.05	100
85	2	1	1	951.028	100
85	2	0	1	807.714	100
87	2	1	0	840.155	83.3333
87	2	0	0	1268.71	100
87	2	1	1	889.833	100
87	2	0	1	607.827	100
89	2	1	0	1347.2	100
89	2	0	0	1027.7	100
89	2	1	1	676.799	83.3333
89	2	0	1	590.422	100
99	2	1	0	1910.25	83.3333
99	2	0	0	2107.05	100
99	2	1	1	1650.5	83.3333
99	2	0	1	1552.34	66.6667
103	2	1	0	1708.62	100
103	2	0	0	1769.21	100
103	2	1	1	1314.17	100
103	2	0	1	938.999	100
107	2	1	0	2812.18	100
107	2	0	0	2539.91	100
107	2	1	1	2071.51	100
107	2	0	1	2277.83	100
117	2	1	0	1581.27	100
117	2	0	0	2347.79	100
117	2	1	1	1006.37	100
117	2	0	1	807.213	100
121	2	1	0	2223.55	100
121	2	0	0	2538.03	100
121	2	1	1	1345.49	100
121	2	0	1	1438.39	83.3333
123	2	1	0	1679.04	83.3333
123	2	0	0	2455.91	66.6667
123	2	1	1	1122.94	100
123	2	0	1	1237.11	100
125	2	1	0	976.677	0
125	2	0	0	1199	83.3333
125	2	1	1	917.271	83.3333
125	2	0	1	575.208	50
132	2	1	0	1709.13	66.6667
132	2	0	0	1424.04	100
132	2	1	1	642.246	100
132	2	0	1	844.742	100
133	2	1	0	2065.23	66.6667
133	2	0	0	2989.44	66.6667
133	2	1	1	804.709	100
133	2	0	1	720.825	83.3333
138	2	1	0	1619.97	83.3333
138	2	0	0	1312.48	100
138	2	1	1	989.282	83.3333
138	2	0	1	652.326	100
139	2	1	0	1413.12	100
139	2	0	0	1419.32	100
139	2	1	1	919.557	100
139	2	0	1	1134.75	100
